# Single-cell analysis of signalling and transcriptional responses to type I interferons

**DOI:** 10.1101/2023.07.03.547491

**Authors:** Rachel E. Rigby, Kevin Rue-Albrecht, David Sims, Jan Rehwinkel

## Abstract

Type I interferons (IFNs) play crucial roles in antiviral defence, autoinflammation and cancer immunity. The human genome encodes 17 different type I IFNs that all signal through the same receptor. Non-redundant functions have been reported for some type I IFNs. However, whether different type I IFNs induce different responses remains largely unknown. We stimulated human peripheral blood mononuclear cells (PBMCs) with recombinant type I IFNs to address this question in multiple types of primary cells. We analysed signalling responses by mass cytometry and changes in gene expression by bulk and single-cell RNA sequencing. We found cell-type specific changes in the phosphorylation of STAT transcription factors and in the gene sets induced and repressed upon type I IFN exposure. We further report that the magnitude of these responses varied between different type I IFNs, whilst qualitatively different responses to type I IFN subtypes were not apparent. Taken together, we provide a rich resource mapping signalling responses and IFN-regulated genes in immune cells.

**Highlights:**

- Mass cytometry and scRNAseq analysis of human PBMCs stimulated with type I IFNs
- Cell type-specific phosphorylation of STAT proteins and induction of ISGs
- Different type I IFNs induce qualitatively similar responses that vary in magnitude
- Identification of ten core ISGs, up-regulated by all cell types in response to all type I IFNs

**In brief:** Rigby *et al.* provide a single-cell map of signalling and transcriptomic responses to type I IFNs in *ex vivo* stimulated human PBMCs. Different cell types responded in unique ways but differences between different type I IFNs were only quantitative. These rich datasets are available via an easy-to-use interactive interface (https://rehwinkellab.shinyapps.io/ifnresource/).

**Graphical abstract:** 
