## Supplementary material for "Single-cell analysis of signalling and transcriptional responses to type I interferons": Key Resources Table

### Sheet: Sheet1
Reagent or Resource	Source	Identifier
Mass cytometry antibodies
Anti-CD14 (TUK4)-Qdot655	Thermo Fisher Scientific	Cat# Q10056, RRID:AB_2556446
Anti-CD45(HI30)-89Y	Fluidigm	Cat# 3089003, RRID:AB_2661851
Anti-CD11c(Bu15)-141Pr	BioLegend	Cat# 337221, RRID:AB_2562834
Anti-CD11b(ICRF44)-142Nd	BioLegend	Cat# 301337, RRID:AB_2562811
Anti-CD45RA(HI100)-143Nd	BioLegend	Cat# 304143, RRID:AB_2562822
Anti-HLA-DR(L243)-144Nd	BioLegend	Cat# 307651, RRID:AB_2562826
Anti-CD4(RPA-T4)-145Nd	BioLegend	Cat# 300541, RRID:AB_2562809
Anti-CD19(HIB19)-146Nd	BioLegend	Cat# 302247, RRID:AB_2562815
Anti-CD20(2H7)-147Sm	BioLegend	Cat# 302343, RRID:AB_2562816
Anti-CCR6(G034E3)-148Nd	BioLegend	Cat# 353427, RRID:AB_2563725
Anti-CD56(NCAM16.2)-149Sm	Fluidigm	Cat# 3149021B
Anti-pSTAT5(47)-150Nd	Fluidigm	Cat# 3150005A, RRID:AB_2744690
Anti-CD45RO(UCHL1)-151Eu	BioLegend	Cat# 304239, RRID:AB_2563752
Anti-CD27(O323)-152Sm	BioLegend	Cat# 302839, RRID:AB_2562817
Anti-pSTAT1(4a)-153Eu	Fluidigm	Cat# 3153005A, RRID:AB_2744689
Anti-CD1c(L161)-154Sm	BioLegend	Cat# 331502, RRID:AB_1088995
Anti-CD123(6H6)-155Gd	BioLegend	Cat# 306027, RRID:AB_2562823
Anti-p-p38(D3F9)-156Gd	Fluidigm	Cat# 3156002, RRID:AB_2661826
Anti-pSTAT3(4/P-Stat3)-158Gd	Fluidigm	Cat# 3158005A, RRID:AB_2811100
Anti-pMAPKAPK2(27B7)-159Tb	Fluidigm	Cat# 3159010, RRID:AB_2661828
Anti-CD3(UCHT1)-160Gd	BioLegend	Cat# 300443, RRID:AB_2562808
Anti-DNGR1(8F9)-161Dy	Fluidigm	Cat# 3161018B, RRID:AB_2810252
Anti-IFNAR2(polyclonal)-162Dy	Abcam	Cat# ab56070, RRID:AB_880736
Anti-STAT1(246523)-163Dy	Bio-Techne	Cat# MAB1490, RRID:AB_2159797
Anti-IFNAR1(EP899Y)-164Dy	Abcam	Cat# ab213331
Anti-CD161(HP-3G10)-165Ho	BioLegend	Cat# 339919, RRID:AB_2562836
Anti-pNFkBp65(K10x)-166Er	Fluidigm	Cat# 3166006A, RRID:AB_2847867
Anti-CCR7(G043H7)-167Er	Fluidigm	Cat# 3167009A, RRID:AB_2858236
Anti-pSTAT6(18/P-Stat6)-168Er	Fluidigm	Cat# 3168012A, RRID:AB_2811103
Anti-CD24(ML5)-169Tm	Fluidigm	Cat# 3169004B, RRID:AB_2688021
Anti-CD141(M80)-170Er	BioLegend	Cat# 344102, RRID:AB_2201808
Anti-pERK1/2(D13.14.4E)-171Yb	Fluidigm	Cat# 3171010A, RRID:AB_2811250
Anti-CD38(HIT2)-172Yb	Fluidigm	Cat# 3172007B, RRID:AB_2756288
Anti-STAT3(124H6)-173Yb	Fluidigm	Cat# 3173003A
Anti-pSTAT4(38/p-Stat4)-174Yb	Fluidigm	Cat# 3174005A
Anti-CCR4(L291H4)-175Lu	Fluidigm	Cat# 3175035A
Anti-CXCR3(G025H7)-176Yb	BioLegend	Cat# 353733, RRID:AB_2563724
Anti-CD8(RPA-T8)-198Pt	BioLegend	Cat# 301053, RRID:AB_2562810
Anti-CD16(3G8)-209Bi	Fluidigm	Cat# 3209002B, RRID:AB_2756431
CITE-seq antibodies
TotalSeqTM-A0081 anti-human CD14	BioLegend	Cat# 301855, RRID:AB_2734254
TotalSeq™-A0391 anti-human CD45	BioLegend	Cat# 304064, RRID:AB_2734266
TotalSeq™-A0053 anti-human CD11c	BioLegend	Cat# 371519, RRID:AB_2749971
TotalSeq™-A0161 anti-human CD11b	BioLegend	Cat# 301353, RRID:AB_2734249
TotalSeqTM-A0063 anti-human CD45RA	BioLegend	Cat# 304157, RRID:AB_2734267
TotalSeq™-A0159 anti-human HLA-DR	BioLegend	Cat# 307659, RRID:AB_2750001
TotalSeqTM-A0072 anti-human CD4	BioLegend	Cat# 300563, RRID:AB_2734247
TotalSeqTM-A0050 anti-human CD19	BioLegend	Cat# 302259, RRID:AB_2734256
TotalSeq™-A0100 anti-human CD20	BioLegend	Cat# 302359, RRID:AB_2749984
TotalSeq™-A0047 anti-human CD56	BioLegend	Cat# 362557, RRID:AB_2749970
TotalSeqTM-A0087 anti-human CD45RO	BioLegend	Cat# 304255, RRID:AB_2734268
TotalSeq™-A0154 anti-human CD27	BioLegend	Cat# 302847, RRID:AB_2750000
TotalSeq™-A0160 anti-human CD1c	BioLegend	Cat# 331539, RRID:AB_2734326
TotalSeq™-A0064 anti-human CD123	BioLegend	Cat# 306037, RRID:AB_2749977
TotalSeqTM-A0034 anti-human CD3	BioLegend	Cat# 300475, RRID:AB_2734246
TotalSeq™-A0149 anti-human CD161	BioLegend	Cat# 339945, RRID:AB_2749998
TotalSeq™-A0071 anti-human CCR4	BioLegend	Cat# 359423, RRID:AB_2749979
TotalSeq™-A0140 anti-human CXCR3	BioLegend	Cat# 353745, RRID:AB_2749993
TotalSeqTM-A0080 anti-human CD8a	BioLegend	Cat# 301067, RRID:AB_2734248
TotalSeqTM-A0083 anti-human CD16	BioLegend	Cat# 302061, RRID:AB_2734255
Purified anti-human DNGR1	BioLegend	Cat# 353802, RRID:AB_10983070
Hashing antibodies
TotalSeqTM-A0251 anti-human Hashtag 1	BioLegend	Cat# 394601, RRID:AB_2750015
TotalSeqTM-A0252 anti-human Hashtag 2	BioLegend	Cat# 394603, RRID:AB_2750016
TotalSeqTM-A0253 anti-human Hashtag 3	BioLegend	Cat# 394605, RRID:AB_2750017
TotalSeqTM-A0254 anti-human Hashtag 4	BioLegend	Cat# 394607, RRID:AB_2750018
TotalSeqTM-A0255 anti-human Hashtag 5	BioLegend	Cat# 394609, RRID:AB_2750019
TotalSeqTM-A0256 anti-human Hashtag 6	BioLegend	Cat# 394611, RRID:AB_2750020
Recombinant human type I IFNs
IFN-α1	PBL Assay Science	Cat# 11125-1
IFN-α2a	PBL Assay Science	Cat# 11100-1
IFN-α2b	PBL Assay Science	Cat# 11105-1
IFN-α4	PBL Assay Science	Cat# 11180-1
IFN-α5	PBL Assay Science	Cat# 11135-1
IFN-α6	PBL Assay Science	Cat# 11165-1
IFN-α7	PBL Assay Science	Cat# 11160-1
IFN-α8	PBL Assay Science	Cat# 11115-1
IFN-α10	PBL Assay Science	Cat# 11120-1
IFN-α14	PBL Assay Science	Cat# 11145-1
IFN-α16	PBL Assay Science	Cat# 11190-1
IFN-α17	PBL Assay Science	Cat# 11150-1
IFN-α21	PBL Assay Science	Cat# 11130-1
IFN-β	PBL Assay Science	Cat# 11415-1
IFN-ω	PBL Assay Science	Cat# 11395-1
Cell culture reagents
LymphoprepTM	Stemcell Technologies	Cat# 07851
RPMI-1640 Medium	Sigma-Aldrich	Cat# R8758
Fetal Calf Serum
Mass cytometry reagents
Cell-ID 20-Plex Pd Barcoding Kit	Fluidigm	Cat# 201060
Cell-ID Cisplatin	Fluidigm	Cat# 201064
Cell-ID Intercalator-Ir	Fluidigm	Cat# 201192B
EQ Four Element Calibration Beads	Fluidigm	Cat# 201078
Maxpar Water	Fluidigm	Cat# 201069
16% Paraformaldehyde solution	Thermo Fisher	Cat# 28906
Maxpar X8 Antibody Labeling Kit	Fluidigm
Bond-Breaker® TCEP Solution	Thermo Fisher Scientific	Cat# PI77720
Antibody Stabilisation Buffer	Candor	Cat# 131050
Human TruStain FcX (FcR Blocking Solution)	BioLegend	Cat# 422301
Maxpar Cell Staining Buffer	Fluidigm	Cat# 201068
Maxpar Fix and Perm Buffer	Fluidigm	Cat# 201067
Maxpar PBS	Fluidigm	Cat# 201058
Maxpar Fix I Buffer (5X)	Fluidigm	Cat# 201065
Maxpar Perm Buffer (10X)	Fluidigm	Cat# 201057
OneComp eBeads Compensation Beads	Invitrogen	Cat# 01-1111-42
Bulk RNAseq reagents
RNeasy Mini Plus Kit	Qiagen	Cat# 74136
Qubit RNA BR Assay Kit (used with Qubit 3.0)	Thermo Fisher Scientific	Cat# Q10210
Taqman assays
HPRT	Thermo Fisher Scientific	Cat# Hs99999909_m1
IFIT3	Thermo Fisher Scientific	Cat# Hs01922752_s1
IFIT1	Thermo Fisher Scientific	Cat# Hs01911452_s1
MX1	Thermo Fisher Scientific	Cat# Hs00895608_m1
ISG15	Thermo Fisher Scientific	Cat# Hs01921425_s1
IFI44	Thermo Fisher Scientific	Cat# Hs00951349_m1
IFI6	Thermo Fisher Scientific	Cat# Hs00242571_m1
IFI44L	Thermo Fisher Scientific	Cat# Hs00915292_m1
CITEseq reagents
DPBS	Thermo Fisher Scientific	Cat# 14190144
Bovine Serum Albumin	Sigma Aldrich	Cat# A7906
Triton X-100	Promega	Cat# H5141
Human TruStain FcX blocking solution	Biolegend	Cat# #422301
Chromium Single Cell 3′ GEM, Library & Gel Bead Kit v3	10X Genomics	Cat# PN-1000092
Chromium Single Cell B Chip Kit	10X Genomics	Cat# PN-1000154
Chromium i7 Multiplex Kit	10X Genomics	Cat# PN-120262
Low TE Buffer	Thermo Fisher Scientific	Cat# 12090-015
SPRIselect Reagent Kit	Beckman Coulter	Cat# B23318
Glycerin, 50% (v/v) Aqueous Solution	Ricca Chemical Company	Cat# 3290-32
Qiagen Buffer EB	Qiagen	Cat# 19086
High Sensitivity DNA Kit (used with Agilent Bioanalyzer 2100)	Agilent	Cat# 5067-4626
High Sensitivity D5000 ScreenTape (used with Tapestation 4200)	Agilent	Cat# 5067-5584
Qubit dsDNA HS Assay Kit	Thermo Fisher Scientific	Cat# Q332854
KAPA Library Quantification Kit for Illumina Platforms	KAPA Biosystems	Cat# KK4824
Nextseq 500/550 Hi Output kit v2.5 (150 cycles)	Illumina	Cat# 20024907
Oligos for ADT and HTO library amplification
ADT CITE-seq cDNA PCR additive primer: CCTTGGCACCCGAGAATTCC	Biomers.net	Stoeckius et al. 2018 and https://citeseq.files.wordpress.com/2019/02/cite-seq_and_hashing_protocol_190213.pdf
HTO Cell Hashing cDNA PCR additive primer: GTGACTGGAGTTCAGACGTGTGCTC	Biomers.net
Illumina Small RNA RPI1 primer: CAAGCAGAAGACGGCATACGAGATCGTGATGTGACTGGAGTTCCTTGGCACCCGAGAATTCCA	Biomers.net
Illumina Small RNA RPI2 primer: CAAGCAGAAGACGGCATACGAGATACATCGGTGACTGGAGTTCCTTGGCACCCGAGAATTCCA	Biomers.net
Illumina TruSeq D701_s primer: CAAGCAGAAGACGGCATACGAGATCGAGTAATGTGACTGGAGTTCAGACGTGTGC	Biomers.net
Illumina TruSeq D702_s primer: CAAGCAGAAGACGGCATACGAGATTCTCCGGAGTGACTGGAGTTCAGACGTGTGC	Biomers.net
Deposited Data
Mass cytometry data generated in this study
Bulk RNAseq data generated in this study
CITE-seq data generated in this studt
Software and Algotithms
Helios CyTOF Software v6.7	Fluidigm	https://www.standardbio.com/
CATALYST (v1.5.3.23)	Chevrier et al. 2018, Cell Systems	http://bioconductor.org/packages/release/bioc/html/CATALYST.html
cytofCore (v0.4)	Bruggner R, Linderman M, Finck R (2023). cytofCore: cytofCore: Analysis tools for CyToF Mass Cytometer Data	https://github.com/nolanlab/cytofCore/
FlowJo v10.8	FlowJo	https://www.flowjo.com/
CATALYST (v1.18.1)	Crowell H, Zanotelli V, Chevrier S, Robinson M (2022). CATALYST: Cytometry dATa anALYSis Tools	https://github.com/HelenaLC/CATALYST
QuantStudio 7-flex PCR software	Thermo Fisher Scientific	https://www.thermofisher.com/us/en/home/global/forms/life-science/quantstudio-6-7-flex-software.html
GraphPad Prism v9.4.0	GraphPad	https://www.graphpad.com/
FastQC v0.11.9	Andrews, S. (2010). FastQC: A Quality Control Tool for High Throughput Sequence Data [Online]	https://www.bioinformatics.babraham.ac.uk/projects/fastqc/
Kallisto v0.46.1	Bray et al. 2016, Nature Biotechnology	https://pachterlab.github.io/kallisto/
tximport v1.26.1	Soneson et al. 2015, F1000Research	https://bioconductor.org/packages/release/bioc/html/tximport.html
AnnotationHub v3.6.0	Morgan and Shepherd (2022). AnnotationHub: Client to access AnnotationHub resources	https://bioconductor.org/packages/release/bioc/html/AnnotationHub.html
DESeq2 v1.36.1	Love et al. 2014, Genome Biology	https://bioconductor.org/packages/release/bioc/html/DESeq2.html
goseq v1.50.0	Young et al. 2010, Genome Biology	https://bioconductor.org/packages/release/bioc/html/goseq.html
pheatmap v1.0.12	Kolde (2019). Pheatmap: Pretty Heatmaps	https://cran.r-project.org/web/packages/pheatmap/index.html
ComplexHeatmap v2.14.0	Gu et al. 2016, Bioinformatics	https://bioconductor.org/packages/release/bioc/html/ComplexHeatmap.html
EnhancedVolcano v1.16.0	Blighe K, Rana S, Lewis M (2022). EnhancedVolcano: Publication-ready volcano plots with enhanced colouring and labeling	https://github.com/kevinblighe/EnhancedVolcano
Cell Ranger v3.0.2	10X Genomics	https://www.10xgenomics.com/
bcl2fastq v2.20.0.422	Illumina	https://www.illumina.com/
CITE-Seq-Count v1.4.2	Github	https://github.com/Hoohm/CITE-seq-Count
Seurat v4.1.1	Butler et al. 2018, Nature Biotechnology	https://github.com/satijalab/seurat
scCustomize v1.1.1	Marsh SE (2021). scCustomize: Custom Visualizations & Functions for Streamlined Analyses of Single Cell Sequencing	https://github.com/samuel-marsh/scCustomize
eulerr v7.0.0	Larsson J (2022). eulerr: Area-Proportional Euler and Venn Diagrams with Ellipses	https://cran.r-project.org/web/packages/eulerr/index.html
ggforce v0.4.1.9000	Pedersen T (2022). ggforce: Accelerating 'ggplot2'	https://cran.r-project.org/web/packages/ggforce/index.html
tidyverse v1.3.2	Wickham et al. 2019, Journal of Open Source Software	https://www.tidyverse.org/
