## Supplementary Table 1 for "Single-cell analysis of signalling and transcriptional responses to type I interferons"

	sample_id	cluster_id	209Bi_CD16	114Cd_CD14	161Dy_DNGR1	162Dy_IFNAR2	163Dy_STAT1	164Dy_IFNAR1	166Er_pNFkBp65	167Er_CCR7	168Er_pSTAT6	170Er_CD141	151Eu_CD45RO	153Eu_pSTAT1	155Gd_CD123	156Gd_pp38	158Gd_pSTAT3	160Gd_CD3	165Ho_CD161	175Lu_CCR4	142Nd_CD11b	143Nd_CD45RA	144Nd_HLA-DR	145Nd_CD4	146Nd_CD19	148Nd_CCR6	150Nd_pSTAT5	141Pr_CD11c	198Pt_CD8	147Sm_CD20	149Sm_CD56	152Sm_CD27	154Sm_CD1c	159Tb_pMAPKAPK2	169Tm_CD24	89Y_CD45	171Yb_pERK12	172Yb_CD38	173Yb_STAT3	174Yb_pSTAT4	176Yb_CXCR3
1	0	naive CD4+ T	0	0	0.0301357179671615	0.732499776968935	1.86780991169676	2.51950708603373	0.443385086151254	3.118497374889	0	0	0	0.579044335257948	0	0.571779231509031	0	6.06265637884671	0	0	0	2.24676454723403	0	3.78885914474032	0	0	0.191344008580088	2.00683738498981e-05	0.0330575797111918	0	0	3.89792006823171	0	2.76852862495493	0	4.94777601023737	0	1.22949669717804	3.43058514642035	0	0
2	25	naive CD4+ T	0	0	0.0116829032384663	0.724718010185634	2.08498196343208	2.41411457448199	0.432247923683619	3.30143757550855	0	0	0	1.77706627717688	0	0.423748190549068	0.425118674581935	6.0553774182416	0	0	0	2.28529459440948	0	3.77310213682474	0	0	0.29099669035344	7.98544569980248e-06	0.0350698760694048	0	0	3.88519770040789	0	2.77906580430125	0	4.96616258810681	0	1.30471559520482	3.3048196302206	0	0
3	250	naive CD4+ T	0	0	0	0.7063747902162	2.06301923087184	2.39021912079836	0.41049125698658	3.2290904448873	0.331195892902795	0	0	3.12768609299559	0.00346583849722386	0.405366452296545	2.30943026762954	6.05778933443272	0	0	0	2.27968519894887	0	3.79120373341663	0	0	1.66933166262439	0	0.0260900402003925	0	0	3.86904315242973	0	2.77274630886719	0	4.97370085124641	0	1.2705388535969	3.21989512291532	0	0
4	2500	naive CD4+ T	0	0	0	0.677202923823228	2.10973425853576	2.44848447170898	0.350116244187937	3.33620266393502	1.46376479447603	0	0	3.53399657824796	0.0021209167096689	0.373211161346455	2.72901641502172	6.03857213765938	0	0	0	2.28072182451787	0	3.74885704528881	0	0	2.5758974726571	0	0.0265316352424732	0	0	3.88388362684039	0	2.75095200346034	0	4.95864906631327	0	1.18027293152757	3.12656612771346	0	0
5	25000	naive CD4+ T	0	0	0	0.681183252510264	2.09000754687714	2.49494987421325	0.344373866406293	3.33308320229969	1.61084557439031	0	0	3.55268689900204	0	0.395948785128237	2.77215468545589	6.05245929462934	0	0	0	2.27407014335883	0	3.77442044502921	0	0	2.68488732117227	0	0.0369567662611043	0	0	3.89111005126961	0	2.77008131194067	0	4.97248859900945	0	1.22341320498351	3.14861722718906	0.00386971238055339	0
6	0	CM CD4+ T	0.021609608527251	0	0.172519374125142	0.802027672820409	2.18183161711559	2.97767753892424	1.0472512214071	1.02440734729119	0	0	2.2881222785352	1.31370710615928	0.11304562666364	1.27234245094207	0	5.85046412392909	0.264471495317089	1.75531055998508	0	0.106011469181162	0	3.91732365702383	0	0.192784401358543	0.278839786328157	0.013798824137129	0.0828439811827114	0	0	3.24723094901224	0	2.83244322197059	0	5.13877434713843	0	0	3.64987080447192	0	1.06104760279731
7	25	CM CD4+ T	0.0202340191866464	0	0.157896826639767	0.787570609428701	2.35209669768753	2.92823618169198	1.03503730661785	1.1933758992996	0	0	2.46417355327071	2.27475783176561	0.12433404533382	0.825500954821793	0	5.83531564555535	0.291357693498598	2.01905490949879	0	0.122429470006215	0	3.89727420912593	0	0.30491567028479	0.345551956635265	0.00996116839239642	0.0748602631446222	0	0	3.23094508713961	0	2.78795752425115	0	5.14791234405693	0	0	3.52985236850342	0	0.884869134181058
8	250	CM CD4+ T	0.0240226892466855	0	0.110049831782523	0.780483601676586	2.3481713079169	2.88820556310006	1.01440850997964	1.20496440397856	0.435583452320511	0	2.41640615415265	3.30725494974642	0.121857631616387	0.803984312471263	1.9459057925729	5.85034099291309	0.260644397823978	1.96054657411797	0	0.108730643079204	0	3.92474048712996	0	0.219458796674905	1.58979804025196	0.0176577257774243	0.0699976986594821	0	0	3.22041799338114	0	2.78387554001117	0	5.15854803354538	0	0	3.46048948275889	0.17571850496085	0.885125258387358
9	2500	CM CD4+ T	0.0199692730831385	0	0.0520228243060422	0.739788915203206	2.38954602782693	2.97305447260602	0.960681105124956	1.26782524417088	1.30912822618961	0	2.45937463178666	3.69665096454329	0.094940752370763	0.726377117838353	2.62538910579196	5.84597984315272	0.288870808664834	1.34369268568487	0	0.102170988459208	0	3.88473021216602	0	0.264677037836911	2.53456805059671	0.0134489535080029	0.0742978844768534	0	0	3.27540945657782	0	2.77107001183192	0	5.14837475984204	0	0	3.36583105822095	0.69813755245723	1.06759916899305
10	25000	CM CD4+ T	0.0249875998759996	0	0.0442156562194641	0.740101565079784	2.37770621509165	3.02147579097087	0.982168028972592	1.26552772299412	1.48049858214905	0	2.39917463273998	3.73156700443609	0.0737395096048579	0.710112930115486	2.67176581678206	5.84712922177498	0.289815334799539	1.47137579950006	0	0.120245680278913	0	3.89195231585969	0	0.271513170962644	2.67564939619892	0.0144196333405045	0.0713592903415375	0	0	3.29123689250129	0	2.76483084037991	0	5.14310322086597	0	0	3.37701293260079	0.785151106273524	1.04997592652252
11	0	naive CD8+ T	0.0052181763317386	0	0.0356591643558118	0.853862215299271	2.36591079147551	2.70632468581719	0.552624242356592	3.92043380663553	0	0	0	0.978779942885173	0	0.662206751721895	0	5.87642996605162	0	0	0	2.92638786352925	0	0	0	0	0.241160815235033	0.000143298122075771	4.36970327085614	0	0	4.04508066693624	0	2.86301151745999	0	4.98304890662626	0	0.140327491610141	3.52099214791988	0	1.20249488781018
12	25	naive CD8+ T	0.00213219846158398	0	0.01321226363334	0.842528397726535	2.5332152290836	2.61387101899843	0.498763577084825	4.04847581399105	0	0	0	2.01366738833409	0.000661422170900999	0.538379643705983	0.123487739392249	5.85262112500434	0	0	0	2.9503632401502	0	0	0	0	0.305628950327434	1.75377237601529e-05	4.34226385552117	0	0	4.03263963868328	0	2.85554025151021	0	4.99689935255652	0	0.199030214730257	3.40588492389054	0	1.2088960849144
13	250	naive CD8+ T	0	0	0	0.799589421023206	2.50308516840679	2.57363467017933	0.455422321468403	3.98471049970703	0.720309197854376	0	0	3.33939102492122	0.00682200936779252	0.505841338532216	2.34372482117739	5.86594527226268	0	0	0	2.94309265774713	0	0	0	0	1.67355103785515	1.27272414829315e-06	4.35434291228285	0	0	4.02381550034627	0	2.84314062020639	0	5.0053288438503	0	0.186401625975588	3.32413871229291	0.495240492701336	1.17237426674683
14	2500	naive CD8+ T	0	0	0	0.75815221627335	2.53491885011152	2.6545676299456	0.408825146139927	4.07551519588734	1.9661252267534	0	0	3.71982350472181	0	0.452136714945482	2.79298598416229	5.83937055363077	0	0	0	2.93546978547517	0	0	0	0	2.59141699956692	0	4.30591859193868	0	0	4.03081884861518	0	2.8278689390737	0	4.99068260365248	0	0.177274305096221	3.22678204677673	0.825078073215597	1.11784500588703
15	25000	naive CD8+ T	0	0	0	0.776491899586133	2.50986035101691	2.7156648976732	0.408609431880563	4.07870891157093	2.11675074084771	0	0	3.73655195098989	0	0.468943240135931	2.83058879294719	5.85590614795164	0	0	0	2.93668161605011	0	0	0	0	2.70449533226117	0	4.31269597140577	0	0	4.04308930985478	0	2.84452968688139	0	5.00567050385394	0	0.165112297312867	3.25239773510456	0.846212873755658	1.1574729403855
16	0	effector CD8+ T	0.0962813749938588	0	0	0.631713271544563	1.65974804259048	2.76654224784711	0.84217984595594	0	0	0	0	0.402742530396796	0	1.29142550308208	0	5.67364854299236	0	0	0.0165014318029167	3.09404508617149	0.253377617816869	0	0	0	0.197489441172795	4.70882659836815e-05	3.63885554500725	0	0	3.24620048637956	0	2.59402478168579	0	4.82280150077877	0	0	3.51032922505006	0	0.810451745031137
17	25	effector CD8+ T	0.147053296226296	0	0.0222212221046506	0.688228902275608	1.99643683748331	2.73153622020439	0.93572692485477	0	0	0	0	1.34158057153461	0.0151077841404019	0.848731296667914	0	5.76425271275775	0	0	0.10940440829864	3.15538887550779	0.263413265933091	0	0	0	0.232070173232988	2.84265057378349e-05	3.66378003553617	0	0	3.20058103657591	0	2.58496138371168	0	4.99221217332541	0	0	3.52132073412855	0	0.635789177264747
18	250	effector CD8+ T	0.129883508167562	0	0.0108786559601029	0.701199483984864	1.94557219406743	2.69122611078542	0.928325165629196	0	0.51483956217006	0	0	2.12757626190288	0.0198187783931675	0.833985293585417	1.13108506608871	5.7449812330003	0	0	0.0867537347218328	3.14898443910096	0.235144008052883	0	0	0	0.524228183398977	0	3.68736582041446	0	0.00526591954757967	3.22500354146622	0	2.56302212382003	0	4.96726889432027	0	0	3.44128277531249	0.687340385186692	0.704809780218815
19	2500	effector CD8+ T	0.11369708663194	0	0	0.693976785087861	2.17796568043202	2.73350803424353	0.911682138617635	0	0.95495965112519	0	0	2.57382588357929	0	0.857359296391707	1.99886162197513	5.78838264919859	0	0	0.0989965202673637	3.17186547741061	0.291449196031298	0	0	0	0.976754346982642	0	3.65644559279312	0	0.00441062473227832	3.25130908888449	0	2.63196912845741	0	5.06385618391795	0	0	3.42143143820085	1.20149403104556	0.684353035538065
20	25000	effector CD8+ T	0.123364885053854	0	0	0.707003587544733	2.11558913097469	2.74356847646317	0.937484331506147	0	1.0321215262649	0	0	2.57368753596486	0	0.828320324092698	2.08119845183688	5.78877888562049	0	0	0.0988962838311907	3.17157859623909	0.281732491073916	0	0	0	1.05658920432206	0	3.69440638172791	0	0.0072373026743658	3.23602407238761	0	2.65326360019242	0	5.05816748121636	0	0	3.4406453879735	1.28724931512183	0.658739355078834
21	0	CM CD8+ T	0	0	0.062123008850577	0.665692125173258	2.07093048796656	2.95323407033319	1.09425577492603	0.340939497958328	0	0	2.52369384180744	1.39581217223919	0.17066206331885	1.2093264822376	0	5.69582508654099	0	3.42318098381257	0	0.139922385972827	0.263187289676575	0	0	0	0.231523442008496	0.006247931556968	4.26139521305436	0	0	3.20666652312989	0	2.80415331912778	0	5.23123871712253	0	0	3.58897798932718	0	0.473856855693032
22	25	CM CD8+ T	0.0237855566236375	0	0.0424109473862262	0.627276942072836	2.3323794452466	2.85430812838618	1.02725871887654	0.666623654288741	0	0	2.76985082176897	2.30665581602345	0.120642480977287	0.843450513832091	0	5.72872357724789	0	3.56170415852065	0	0.100943116477853	0.183509496414315	0	0	0	0.455067139181887	0.0236919306973366	4.26302056878485	0	0	3.21093639251973	0	2.8621768191828	0	5.2574964952131	0	0	3.50961699893299	0	0.257333825809215
23	250	CM CD8+ T	0.0265618769231922	0	0.148004220886021	0.767793603927341	2.32918954330041	2.84457019542442	1.06130148103188	0.347420476103616	0.5500345964236	0	2.74235670056266	3.18488014187862	0.182249342853867	0.928022649127056	1.98263203133177	5.68642377118598	0	3.6145682333665	0	0.137389872676864	0.144186389605675	0	0	0	1.55643316099665	0.0132023254256102	4.32166447389262	0	0	3.08575902930935	0	2.84260843661456	0	5.21830298575362	0	0	3.43603045753488	0.436573374994929	0.559371949133128
24	2500	CM CD8+ T	0.00314159413227838	0	0.0820260074528347	0.686692993800633	2.45429027889906	2.96322407216702	0.980736927651741	0.720241750365898	1.7059420929456	0	2.79551913988609	3.69361125855733	0.0995020098564227	0.819786066137239	2.71075367393668	5.71262943443535	0	3.63344746828775	0	0.141747326356357	0.163721885777593	0	0	0	2.57203234054429	0	4.29266162841469	0	0	3.15870297340619	0	2.84199603290713	0	5.18303512663217	0	0	3.26608023318712	0.858279654268745	0.440931700115922
25	25000	CM CD8+ T	0	0	0	0.850822555433674	2.3800689310801	2.99783859349466	1.04294526762656	0.323394023510523	1.84718005904571	0	2.7812114065884	3.65901322509159	0.107879123714888	0.875309143122909	2.76125227479464	5.70758772669515	0	3.51260917050675	0	0.144533232651499	0.164173168539442	0	0	0	2.81506589249653	0	4.17620456282242	0	0	3.22590784794518	0	2.84676397690378	0	5.25736990640647	0	0	3.34182720729531	1.08811437332778	0.232648371020109
26	0	EM CD8+ T	0.0255143317139079	0	0.0265432178665254	0.657907130431157	1.9697058409171	2.81071605047319	0.886755361680041	0	0	0	1.16648413029516	0.689824665560802	0.0195264298700688	1.40042225869803	0	5.74040795566872	0	0	0.0398295777110588	0.547819264973927	0.124581615832754	0	0	0	0.215064171710348	3.76452153343267e-05	4.46946379926025	0	0	3.53401816629687	0	2.73234745151259	0	5.09074046715536	0	0	3.57114613646432	0	1.9537760331324
27	25	EM CD8+ T	0.0479280238161808	0	0.00201021313223551	0.71724915362891	2.24557739662257	2.71545823500826	0.860254357080305	0.0409615253054061	0	0	1.37719997205046	1.67255213777139	0.0649619444726968	0.935613857215634	0	5.79371833672105	0.00486641692061902	0	0.0691885362929138	0.550741627603469	0.120412641721058	0	0	0	0.263342522943919	6.01664447095442e-05	4.48076519191512	0	0	3.58213793417849	0	2.74999607634034	0	5.20380745181501	0	0	3.55715948048415	0	1.96326810534614
28	250	EM CD8+ T	0.0510373899996238	0	0	0.671762993394745	2.15357434816378	2.71131020810954	0.887989616743375	0.0335748025163395	0.448704567652375	0	1.29129846460294	2.51607359684227	0.0517941671507083	0.91969594549235	1.31038304489871	5.79357443920611	0	0	0.0970625956542984	0.488086811245632	0.105731598378215	0	0	0	0.747906724098063	9.11879906185372e-06	4.46301681659947	0	0	3.55951637631485	0	2.72613753907871	0	5.16096632126318	0	0	3.48472385375628	0.512645561966674	1.95073875210693
29	2500	EM CD8+ T	0.0326059080748125	0	0	0.699455524063137	2.34520840752967	2.72195249079719	0.823783098995238	0.0369197512507169	1.10135047740652	0	1.2511163281505	3.11473236043437	0.0273998181478763	0.802918478016796	2.29633258901936	5.77723943943658	0	0	0.0926122019516712	0.548360632597465	0.111973290732372	0	0	0	1.54915913480802	0	4.44844951631094	0	0	3.57539118604058	0	2.78833640507378	0	5.21165998677077	0	0	3.41741789941783	1.13148776828937	2.09440285281657
30	25000	EM CD8+ T	0.0310341021784857	0	0	0.707389295366617	2.33907477150229	2.8191365615146	0.896112211845876	0.066397011574805	1.25634685083413	0	1.23477997515919	3.09891236127991	0.0243864858653656	0.905685089299922	2.3506231724897	5.81768833720697	0	0	0.100215597635771	0.529344031878419	0.13976508538882	0	0	0	1.60475863075798	0	4.46896197185965	0	0	3.58038318506797	0	2.78427416616768	0	5.23792322896229	0	0	3.4430701451549	1.20328620092162	1.9955902926845
31	0	MAIT	0.18395004026399	0	0.0615431479480873	0.705122191747632	2.08561014889274	2.93843676872821	0.970556824105533	0	0	0	0.0985048269401649	0.692350977583888	0	1.22573446814615	0	5.7542844052888	4.36426559665466	0	0.105148132392697	1.57323428489352	0.0239359023022139	0	0	0.553136500421653	0.201097539437389	0.137295740161652	3.18711649856126	0	2.7002980300405	2.01462349380065	0	2.8081256542255	0	4.95593277525574	0	0	3.61252744768988	0	0.306933742413354
32	25	MAIT	0.174272133366755	0	0.0677803086316122	0.718171950393786	2.31837050642698	2.92371475757746	0.959149889070397	0	0.0124075537266014	0	0.141402967085794	1.74106558312315	0	0.751267052929815	0	5.73467292205591	4.41555966301985	0	0.10708669596684	1.611266322747	0.0022953465914532	0	0	0.762169688760435	0.221461890638244	0.123050397309691	3.30228219660692	0	2.76509737198339	2.14499763225997	0	2.78925032864374	0	5.00011324541769	0	0	3.53978137432596	0	0.292229980480554
33	250	MAIT	0.177594032691603	0	0.0650695361261722	0.721948172957389	2.28236211694783	2.85957088774448	0.940400691520584	0	0.822103685739092	0	0.112959511922103	2.74949241673257	0.0162888371977594	0.749643301643456	1.62095456156583	5.72820615810367	4.41135295867342	0	0.117082927161281	1.59114948768062	0.0116662083701354	0	0	0.705559064619012	0.67960114378787	0.151753491953355	3.24887928841152	0	2.70390416554181	2.12473152571929	0	2.77002417053115	0	4.98669677323131	0	0	3.50279843704262	1.18101011749738	0.285778284018663
34	2500	MAIT	0.119930984004273	0	0.0334739634249795	0.74771980842112	2.4301059494522	2.95041857251251	0.954205743777308	0	1.62236313528653	0	0.207527356802055	3.28328779173316	0	0.69510426694844	2.47147018712082	5.78581094832927	4.44369215557759	0	0.0539965402595636	1.42252839873292	0	0	0	1.11263604003897	1.66202722855446	0.0887336872295056	3.567030699186	0	2.54469221652583	2.44811066371711	0	2.79837215332776	0	5.03726017106576	0	0	3.46246666502699	1.66719686107035	0.304877863742929
35	25000	MAIT	0.12000560136311	0	0.0477078173218225	0.751800413801545	2.3942638131818	2.99846086568348	0.966238622239442	0	1.73277155921559	0	0.200633630089986	3.33833527727153	0	0.716351660381186	2.53484576637796	5.80827099438113	4.46561193207974	0	0.0628894894973302	1.38383300919812	0.0122906280093913	0	0	1.10817402837518	1.8344192937734	0.0842686226726532	3.52813317700698	0	2.61380928974278	2.48910291863981	0	2.8149235328169	0	5.049077585045	0	0	3.47525442075371	1.69914256926417	0.298065357421244
36	0	CD56 hi NK	0.46718069091343	0	0.037075578238638	0.456350568035935	1.93111130886143	2.7833884409453	1.0989414406431	0.831355534407434	0	0	0	0.265707375080066	0.043355449599548	0.696546687848909	0	0.105774636413705	2.97493751115176	0	0.980328334651652	2.9205611590607	0.349340917275244	0	0	0	0.207467171608042	1.49871558783235	0.407368669823551	0	4.94015298646042	2.38850323303343	0	2.68252710634282	0	4.03770258122319	0	2.03180915930543	3.36178675378137	0	1.74120919538202
37	25	CD56 hi NK	0.347447200347682	0	0.0629092185103943	0.435491745680534	2.22221065585978	2.72334196740211	1.16677202672845	1.07778721717918	0.0256962767423912	0	0	1.57567572346777	0.0877875776604158	0.501890927885038	0	0.130917557513887	3.03819700201888	0	1.16027925496532	3.02315605375241	0.395463686224885	0	0	0	0.252575341014502	1.75699109062955	0.498044099549021	0	5.01998035867587	2.22131913641434	0	2.69497847877068	0	4.06976529572698	0	2.05930308308352	3.32867335331883	0	1.7529832212143
38	250	CD56 hi NK	0.345670345298601	0	0.0637264254760297	0.41595965020574	2.18630614995071	2.70875096420791	1.11243046601004	0.889484731860648	0.849992185686563	0	0	2.52188360754126	0.0832484185274331	0.457829596942072	1.65494818716162	0.137030238088621	3.06854134013927	0	1.15068928623153	3.02348967087235	0.337296050720016	0	0	0	0.832722542601142	1.77467223323991	0.431603718745044	0	5.01616029412592	2.43403487488314	0.00391003692190069	2.70012125312141	0	4.11619329661266	0	2.15051910582196	3.25580491874951	0.840255878485869	1.71377115357722
39	2500	CD56 hi NK	0.521761268020898	0	0.0712285670865384	0.476563576636614	2.35758685050959	2.75628829396756	1.14165070781931	0.69194897334201	1.55967580637624	0	0	2.90444822389199	0.0680972279837544	0.605855632901778	2.20914105502357	0.162383487581654	3.06549079642994	0	1.2351859926726	3.08982090054924	0.326271664504362	0	0	0	1.38390195287814	1.53796993847855	0.407579320508617	0	4.93189650046605	2.44766037907818	0.00570527535515351	2.76108135030053	0	4.17986744111077	0	2.0312451848491	3.27164308430858	1.29296816161494	1.67277463494256
40	25000	CD56 hi NK	0.47177643105457	0	0.0573291036356582	0.480024998169253	2.29183947335776	2.75606727806739	1.17627173440441	0.69398326683199	1.62789448169288	0	0	2.90689490979475	0.061115300066719	0.554907507325159	2.25322292777931	0.153511293005074	3.03890069914841	0	1.1875844239073	3.05278268015347	0.346674381284806	0	0	0	1.43583407938752	1.64528349006922	0.443212993791107	0	4.96184472809096	2.43877148111913	0	2.7613682256154	0	4.16301951246734	0	2.02342343629408	3.28868395511145	1.32088734491194	1.72762147260617
41	0	CD56 lo NK	4.54829837710522	0	0.0503037165481144	0.591146931385245	1.66561782958221	2.96788991352531	0.883192822466352	0	0	0	0	0.144243391769625	0	1.19792476025091	0	0.149003397429418	2.81011700396883	0	1.31881120609748	3.26884679454614	0	0	0	0	0.203619561031112	0.839864559691987	0.623951007920172	0	3.36841264136613	0	0	2.56161880837211	0	4.29423838748944	0	2.62683197271146	3.47838368056794	0	0.0456578644486106
42	25	CD56 lo NK	4.68533981116109	0	0.0815982584288842	0.645975785414806	1.98141363078284	2.92580836853413	0.924818362522371	0	0.0688505031839818	0	0	1.37352666878601	0.00991741701895128	0.720782725763972	0	0.188981655290962	2.97507752777335	0	1.64031990147886	3.43700893765595	0	0	0	0	0.242648832360916	1.03762564427084	0.607546744712258	0	3.40848706533255	0	0	2.57585863026953	0	4.47774976031496	0	2.86704778180328	3.49617366312467	0.116659115197494	0.0349172117876087
43	250	CD56 lo NK	4.71152900565312	0	0.0740879924660695	0.649416306821024	1.94853096408113	2.91278560334008	0.915820983837957	0	0.964704292456332	0	0	2.06767388904714	0.0056408724552645	0.693923557575923	1.32463933921848	0.189466792302391	2.96760946042508	0	1.62669340117113	3.42047878845954	0	0	0	0	0.372559110673491	1.03584248609393	0.633075759307377	0	3.39178339456215	0	0	2.57824770422737	0	4.4521773620275	0	2.89681928928108	3.43582797188057	1.31706322182662	0.0393785829190422
44	2500	CD56 lo NK	4.62876655388269	0	0.0815374316949846	0.659498163275175	2.11694162705263	2.95268839442466	0.933119325074435	0	1.33182718820327	0	0	2.35745773037638	0.00457503615234431	0.726437898028694	1.83392642446983	0.193520280719639	3.01867170649096	0	1.65928043125789	3.47308531142531	0	0	0	0	0.539404754853277	1.02550723672429	0.615690957219841	0	3.40436396651828	0	0	2.62702529360333	0	4.5188512034046	0	2.91837672684682	3.45272872656209	1.62074172691727	0.0339746408135921
45	25000	CD56 lo NK	4.61432574501927	0	0.0928372607846149	0.670944222597987	2.08591532683502	2.96877889043698	0.947901783149293	0	1.3683905110456	0	0	2.36163722024531	0	0.728659135629076	1.87976948172912	0.192095859648362	2.99288073654247	0	1.65577848027891	3.45283547117088	0	0	0	0	0.573452769938277	1.05642324686528	0.628590338222286	0	3.42182331385263	0	0	2.64807967900337	0	4.49843780850396	0	2.90691361468741	3.46754847723804	1.66370362937407	0.0371862979988495
46	0	B cells	0.0479961693747466	0.94227916106614	0.0290194906556785	0.560321310091002	1.83284937493664	2.91587981774171	0.993729236906621	0.797758092458256	0	0	0	0.161859984512801	0.015084369633621	1.03353584491507	0	0.223494164318315	0	0	0	3.51007139440709	4.19285797330362	0	3.12513687248466	1.72903011560193	0.26330830355402	0.167378383099545	0.117387024065802	2.47129780523785	0	1.3272631448025	2.3717614393149	2.76873667800711	1.84208169985716	5.05108819563091	0.114395398352924	0.132324410408012	2.97258584285478	0	0.0833209922570805
47	25	B cells	0.0530021578311883	0.882162491676864	0.043956773500793	0.568484057393408	2.06431107479142	2.84135176448258	1.03532510319732	0.864298567076379	0	0	0	1.52498111179856	0.0342374442595175	0.771764502022096	0	0.216669214919914	0	0	0	3.54612694837506	4.3432551037012	0	3.1339972744556	1.97404317788771	0.286484642194546	0.178565864633376	0.112398460489928	2.53852368159881	0	1.39233017850772	2.37741832172224	2.80443835786352	2.04661935909539	5.0736686447685	0.121262234685893	0.187552841447542	2.93600376335071	0	0.0829081963943377
48	250	B cells	0.0622401822103127	0.938776306309	0.0261111598385881	0.559652567085211	2.01306020007948	2.82364539729592	1.01908566121628	0.816549511268274	0.725527384257068	0	0	2.36668223119498	0.029951178444182	0.745755698053769	1.44490183495046	0.219868113201577	0	0	0	3.56254903584933	4.30354885025958	0	3.13142498596443	1.91896991758905	0.969170290441901	0.182554980947919	0.115819261644203	2.54701235686057	0	1.32390763534373	2.42168871296508	2.77502352752956	1.98974227317684	5.07574461361421	0.107026139185589	0.195970870200809	2.89175300662875	0	0.0769863589950214
49	2500	B cells	0.0461633616374627	0.854900806653133	0.0283804493513385	0.55249482758463	2.20131288577119	2.87095230845943	1.00966487925923	0.916198847229825	1.91105539224433	0	0	2.81037182749642	0.0322275638864985	0.776102248044913	2.1824139829582	0.198742502116835	0	0	0	3.56296859308829	4.3843144605411	0	3.11661677144856	2.11547783507117	1.76198077862059	0.171185897618964	0.111342876281463	2.51319762843053	0	1.4518214370723	2.46444263468135	2.81427970354314	2.05072475771555	5.1055830935587	0.113737570324817	0.162881205810897	2.90430379212746	0	0.0739088823572492
50	25000	B cells	0.0509990902264796	0.753466860643196	0.0408195257662176	0.579129787163974	2.19101187446053	2.87191714771749	1.04566375501643	0.846304235419791	2.0464329901474	0	0	2.84727659228382	0.043070350208049	0.795369031120474	2.25801647982176	0.178480500859762	0	0	0	3.58391208392466	4.36606922055341	0	3.15280201050714	2.08194142142714	1.8719877664449	0.208932912277263	0.109727479378479	2.52562217894235	0	1.56678304500465	2.55117897354799	2.8326092621159	2.06724165344031	5.12876457216181	0.115374042695015	0.122456175107929	2.94667371076383	0	0.0863210437080855
51	0	plasmablasts	0.129765491487023	0.0857421639459868	0.314137473695011	1.32359387789282	2.90580026403368	3.67023623241006	1.66984973435149	0	0.0177174032261318	0.0351430075546487	0	0.968959013822649	0.743271141233623	2.38848744184017	0	0.90725772540324	0.0194420851164136	0.0389510665920163	0	3.61557254021101	4.60422251579598	0.0683507797039742	2.44782617046605	0	0.43498303517697	0.283652883106048	0.286125410741622	0.0727460374447003	0	3.79779141017363	0.0972864935819824	3.37206170611015	0	4.8065119854128	0.167615369361089	4.584139097986	3.29224650892725	0	0.389744732984688
52	25	plasmablasts	0.0997796411827829	0.0894703357271856	0.300876385824261	1.25110064823841	3.03684869356305	3.55987351751227	1.56367746225613	0	0.0391234910643113	0.0654847051601179	0	3.11988239509867	0.682580069666495	2.05049522620915	0	0.937669801513169	0.00811045516422967	0.0412385814126268	0	3.6633657185203	4.64814293321922	0.0267736628472669	2.48846051321289	0	0.460037631627036	0.307907815282303	0.238721255289799	0.0927306451226644	0	3.68571201541428	0.1431954514505	3.32048159315118	0	4.84643257233714	0.186827136457753	4.73286894999664	3.16102148458724	0	0.368035642536725
53	250	plasmablasts	0.136153065094471	0.0900293122653243	0.271372984604804	1.28148425070324	3.00355611803853	3.61730555903307	1.74050837260288	0	0.271974593250139	0.0378134679955561	0	3.60057633041064	0.855050925337522	2.0777911144383	2.1219769681526	0.932316572126494	0.0137372493806536	0.0246091160364533	0.000497283332023863	3.67362403871247	4.5716741516961	0.0426221510186629	2.49350397978369	0	1.58054327764663	0.326596821063011	0.251445990140005	0.0851788520728189	0	3.63210603868879	0.114235857015611	3.35244009631113	0	4.8460708900017	0.139919510820043	4.76890829053683	3.30013583566132	0	0.315329326419519
54	2500	plasmablasts	0.152703245296506	0.0693724300265496	0.253296086406374	1.20997863361814	2.95397692811501	3.64971565179831	1.58311788082438	0	0.54373147758508	0.0276202159822107	0	3.67689213553179	0.82139405273816	1.92446891630126	2.45150585140655	1.10571227375673	0	0.0428223018051133	0.0337813257470778	3.64889667255783	4.59792306097177	0.0196176328427172	2.47270192229474	0.0303233671899663	2.21328386748174	0.296278226908281	0.248257061574377	0.0570442956795747	0	3.67088323526093	0.0832102138388416	3.33628825833936	0	4.84426945517507	0.126318817034225	4.64267881166338	3.27359012850014	0	0.306400972810911
55	25000	plasmablasts	0.119427117875611	0.0734272301472158	0.332856318794196	1.26342891185854	2.96588123163936	3.68706438714103	1.56806986413243	0	0.637955794246886	0.0304571888337263	0	3.63099842937349	0.804085965154424	1.88200006957304	2.48666399420091	0.902642359118162	0.00126975670629068	0.0345962525171939	0.00696005073072164	3.63654539119426	4.42169009702668	0	2.56414705408392	0	2.12003517740989	0.254923114794929	0.24064161617285	0.0675477514470055	0	3.79352057399703	0.118882815900979	3.34237081139046	0.010844338388616	4.82260107464994	0.136970092773165	4.74885570229377	3.28394480525744	0	0.347037526448736
56	0	classical monocytes	0.0864860419059933	1.10794607739101	0.246603541395423	1.16794620171135	2.26311609970407	3.35903156045521	2.18037612798792	0.153315464233742	0.0380860960585144	1.62745573159544	1.80618847120402	1.33311201449902	0.404495509088484	2.36775208650843	0	0.605669614240553	0.0150240036744441	0.111664409393412	2.74420636616509	0.701628838212254	2.91907448432233	0.988523774218404	0	0	0.624438250034701	2.99781694908391	0.266603215168763	0	0	0	0	3.16588746023189	0	4.44580631237356	0.113694421658043	2.24763370050906	4.04365941471797	0	0
57	25	classical monocytes	0.0914855454788766	1.52452772007277	0.288599240056367	1.26368501306314	2.55810208238907	3.3858930415621	2.38942703877463	0.15283590005256	0.0736809403382334	1.74763765155352	1.83652115270171	2.79807519908967	0.476029502011468	1.90229250474957	0	0.695180850340328	0.010196615638973	0.117757863216668	2.95402174909847	0.779555503882095	3.08677918368965	1.06421631662544	0	0	0.680069029228095	3.13508715548559	0.264616616889269	0	0	0	0.00767435609191012	3.1603020789692	0	4.61360546416786	0.117483460237577	2.48400162056999	4.01741294297081	0	0
58	250	classical monocytes	0.0938245820983678	1.56403061200682	0.240460607739877	1.20172780653215	2.49901080139049	3.31251119610229	2.3220262620102	0.10578751637801	0.664885933699112	1.67598157860109	1.79087701919704	3.71482322637758	0.454028737853431	1.87867111542509	2.37375844501722	0.632712083069267	0	0.0967354547866824	2.99009559174998	0.760867183741588	3.0715438043263	1.06768886721184	0	0	1.19742604419758	3.14672167795977	0.258197586367676	0	0	0	0.0158334784470765	3.14809858087842	0	4.60050447481058	0.090046891721028	2.47917704318734	3.96916630956614	0	0
59	2500	classical monocytes	0.0916757325729427	1.44073640903256	0.243108168450664	1.19052229263974	2.64380619544298	3.3437241009173	2.38880481912833	0.0839877379420977	1.77800335069148	1.6125827420434	1.8903499381778	4.06703818925187	0.43161991882295	1.92785884330914	3.20839633569872	0.602940220820188	0	0.101341453610619	2.93713476874644	0.751644436275396	3.07402744752334	1.04280265597856	0	0	1.97113717052611	3.14802877378651	0.237801979875719	0	0	0	0.0193497533617213	3.21567902965078	0	4.6337364232148	0.0862351217435949	2.42738646619035	3.9924353436192	0	0
60	25000	classical monocytes	0.0941323199079984	1.39339914268093	0.23344278376876	1.2029253346058	2.616498330238	3.40138805604779	2.44647975867221	0.0817592912815223	1.85039792737875	1.68259058798542	1.78454883411055	4.02008141132842	0.457598524085765	2.0829159093891	3.19931938968097	0.580081406709634	0	0.105561400291138	2.91988731481521	0.807349984741462	3.12227740185698	1.06428301146461	0	0	2.01094939218203	3.16581094479658	0.237196923678265	0	0	0	0.0259685147177122	3.24443214024043	0	4.62198853719115	0.090010454156015	2.44561285181527	3.99716630408791	0	0
61	0	alt/int monocytes	4.72585731947655	0.0729552114957411	0.217088966524171	1.36092801060958	2.54178838945957	3.81342032070449	2.22305878533234	0	0	2.11311179989685	0	0.73426572168337	1.62551331794151	1.5423855056693	0	0.354879402072831	0.00146509980522554	0.0220799699088269	0.452695739726724	2.52277772986928	3.18647687910245	0.95576993970302	0	0	0.471224348466928	3.32849982969822	0.237028470239743	0	0	0	0	3.19498723125356	0	4.90852171206271	0.0593715249466634	0.00727773887800113	3.81451930646874	0	0
62	25	alt/int monocytes	4.89094356919887	0.140562751674662	0.245259432590291	1.50566162059372	2.79024813230584	3.78396994627141	2.38266368379335	0	0.0344193324193479	2.18358069321769	0	2.83888156942396	1.69264376461195	1.03540555763564	0	0.334133951139496	0.00232149358933317	0.0137213588492166	0.456118726336936	2.71481691001146	3.37787404999608	1.03386303720553	0	0	0.539185131719003	3.45931733156378	0.234560017504502	0	0	0	0.00112890362975595	3.22318201588677	0	5.127201519348	0.0689766547671538	0.0824599706980553	3.79373893221574	0	0
63	250	alt/int monocytes	4.88874907745869	0.149944283005332	0.190773141576749	1.46441398778916	2.76470509634665	3.77693508132123	2.37410382331541	0	1.09970343160148	2.19621711212273	0	3.61729794453227	1.67160307166279	1.03694964086738	2.16650902504672	0.30665177286076	0	0	0.506203458123611	2.65469567469565	3.36739202412065	1.04977896839549	0	0	1.32508585300536	3.48234513753909	0.216558742304518	0	0	0	0	3.2146324505979	0	5.09150923797892	0.0424895246460736	0.0529741725811852	3.69580748863733	0	0
64	2500	alt/int monocytes	4.81458589909082	0.0715356899687697	0.223997451642059	1.46116845246462	2.91328913564195	3.8157788425888	2.36471090191946	0	1.79368185344374	2.14042902428153	0	3.87260092198241	1.65118226862125	1.05900502916667	2.66634295532379	0.28891110108823	0	0	0.419777291644428	2.75190208810766	3.36973570690198	1.02651387604505	0	0	1.805792616776	3.44296617750881	0.210714379085748	0	0	0	0.0137626743779521	3.26355441358197	0	5.11807870961274	0.0503297786616395	0.0249831048543429	3.69939399822681	0	0
65	25000	alt/int monocytes	4.78719357163895	0.081701869315491	0.210630507884702	1.47086098209099	2.8999361398471	3.83237228480322	2.34483919647192	0	1.83698385803948	2.19391655009278	0	3.81957767758959	1.66933904977182	1.12375762521174	2.64561191015612	0.262616926412179	0	0	0.43607590382718	2.71911851413899	3.36207892836159	1.02623778636952	0	0	1.82471396812806	3.45776569118881	0.224921759291931	0	0	0	0.00381036745348269	3.26836710092918	0	5.09597584924173	0.0510847901862142	0.0250966048633259	3.68058447822567	0	0
66	0	cDC1	0.0326615363596131	0	4.06809737398982	0.975601984743427	2.34057236304853	3.69006149993035	2.19796448383366	0	0	5.61061454854818	0.700671007042092	1.02610328666893	0.283699668523981	2.06961261050957	0	0.78672630975622	0.00205068590757984	0.0124270209504683	0	0.532557087501323	4.99400906564283	0.99801575989221	0	0	0.481758831995479	2.58205746726119	0.189779337432178	0	0	0	0.0355719582319746	3.54279301285211	0	4.08280071900822	0	2.75519589447595	3.04283765138403	0	3.68732043427155
67	25	cDC1	0.108886167705602	0	4.37892351676623	0.90900922370141	2.53753010980574	3.6450892304044	2.29092958498164	0	0	5.72139233249836	0.694485520796637	3.13733235483652	0.203927839579925	1.66479780729148	0	0.540012101317844	0	0	0.0315586314046287	0.703138258793245	5.20467685113684	1.15615205521936	0	0	0.607797720527068	2.69592776522599	0.183529740894413	0	0.0189153715089052	0	0.132353816313322	3.61690870368954	0	4.29638942972329	0	3.16863725875	2.95610857626093	0	3.80225983421688
68	250	cDC1	0.0273400318933781	5.7925749937513e-16	4.14904590450178	0.834901547917986	2.4197111426418	3.58068741405643	2.17000198013923	0	1.17957794972398	5.53698431056037	0.532501521951438	3.38152669366669	0.333723948991097	1.76309570325374	1.73517434650097	0.222738874349907	0.0220473388469762	0	0	0.928070790740685	5.22383381172115	1.17054413333114	0.0279726172852028	0.0324224823022336	1.91548919858871	2.81539438101768	0.149311618926623	0	0.00130989364455002	0	0.0641078614115756	3.55282827288593	0	4.11423103470079	0	3.18561834423143	2.92354237571157	0	3.94675093714575
69	2500	cDC1	0.0951502896642866	0	4.25703628644708	1.05946248810261	2.63299690691707	3.69814360587087	2.24976838123145	0	2.3140457928689	5.70088866029921	0.49215404783858	3.67887903890019	0.377345223832137	1.75169570658526	2.05237897857347	0.886500275074973	0	0.0173410575133837	0.00969107324808924	0.917630627695085	5.21169382512784	1.18108474755339	0.0632862085307068	0.030941534980519	2.60710436693034	2.6132876952309	0.13277859808013	0	0	0	0.161061846086562	3.56219608951209	0	4.16216844583769	0	3.1594363582495	2.98715476095202	0	3.84531900410165
70	25000	cDC1	0.107112867138026	0	4.28409825961833	1.13305288402217	2.70592002806525	3.70347354465035	2.37771147789561	0	2.50570555937949	5.69941202761593	0.740371012650297	3.66063783384612	0.396793373274178	1.84018530655559	2.11776236032956	0.152994745390819	0	0	0	0.750757868746146	5.21460653578112	1.17707438643556	0	0	2.56851471150886	2.50997462077919	0.188209481663234	0	0.0521109971226863	0	0.0847915691564902	3.63641980640717	0	4.15795762648095	0	3.11942994893794	3.05035886270449	0	3.73348823424044
71	0	cDC2	0.0774054099802112	4.27324606703063e-16	0.229669197415672	1.05995448153614	2.40884840042725	3.78020116041025	2.03061336958959	0	0.00399468782573513	2.35912129549444	0.187441836063263	0.766054850157682	1.68050044144231	1.8531560062836	0	1.27572714115801	0	0.00842326157491638	0.222186427107542	1.1182777578676	4.95211992059827	1.2708160311971	0	0	0.459637942729789	3.31282198229288	0.224311791854571	0	0.0296932573039791	0	2.51766066371366	3.34328442220384	0	4.06938233171252	0.0537048230920984	2.17248885785734	3.57403869439738	0	0.0421257317243798
72	25	cDC2	0.0699223760285559	1.46435072861982e-15	0.252905595207251	1.04432486657359	2.62615201228448	3.69634052766658	2.02233698222866	0	0.0422496293954957	2.3484925074155	0.162876226977087	2.64335503105966	1.71363299287679	1.56370374594209	0	1.28527553422729	0	0.017448355834066	0.19348321348387	1.17242535025732	5.08568187891877	1.34704618117693	0	0.0165086932490776	0.537742631916232	3.37050129745376	0.205727336492021	0	0.00881794886243177	0	2.75442429143238	3.34659977441208	0	4.16953911027254	0.063706387876286	2.37721628981934	3.54883554640626	0	0.0453801696282258
73	250	cDC2	0.0668484040916578	0.0338949833526509	0.223049206361137	0.97572679428772	2.58032239219549	3.66996492804464	2.07357925515717	0	1.04169051919468	2.36312728177335	0.142302998486617	3.52607778169015	1.65257788402246	1.56568032930666	1.97587914042275	1.23942954227979	0	0	0.219631496981161	1.12286423057476	5.06549801851834	1.36207123173734	0	0.0191362726597471	1.42523064674747	3.45220072367279	0.204592114929784	0	0.0114580150667205	0	2.62396250221013	3.32425414346702	0	4.16883143684531	0.0367212612386654	2.39019368337808	3.51689059305137	0	0.0482313652393456
74	2500	cDC2	0.0767856237090927	8.39174980250975e-16	0.214489314706381	1.01833839521141	2.70017620496944	3.75774520674545	2.12771665571881	0	2.18762098615522	2.30262289400335	0.144985928344539	3.81564634371737	1.64836974554567	1.61860811575865	2.62333724241247	1.26695412893875	0	0.00628320990314893	0.194651205667198	1.13967628280724	5.0953500811454	1.33169079630093	0	0	2.25981749148525	3.3914358370329	0.194624463396869	0	0.0379889792011172	0	2.64394077636612	3.38821264019612	0	4.19721397527445	0.0495532695118177	2.349973300961	3.58112536500019	0	0.0369551740234235
75	25000	cDC2	0.0816328033024185	9.27746928556399e-16	0.246524891828885	0.974366586388217	2.67365545146022	3.73966574694137	2.11432376430083	0	2.28646953618658	2.30731879836458	0.131490234851915	3.77146376054739	1.64644568751258	1.71188379663448	2.61344736526664	1.22633397293071	0	0.00343846941135689	0.242032184780499	1.18548019378056	5.06865840633098	1.34110262013038	0	0.0026723877556576	2.30556886331223	3.42162933355415	0.214277405637619	0	0.0388228569097834	0	2.75556539487405	3.40070322191406	0	4.16446926486932	0.0384219692901269	2.36943617822624	3.58217724924005	0	0.0424477376677467
76	0	pDC	0.0664385134931437	0	0.170241429624845	0.958091624684271	2.63473588917887	3.52854459845919	1.83622656501988	0.871256109684038	0	2.57349143889072	0	0.991753641926916	5.05173405835231	1.38564334195152	0	0.110513258492676	0	0	0	2.8733060313218	4.41482075901103	3.10102478496443	0	0	0.378985697226097	0.161664034584241	0.152553595958546	0	0	0	0	3.28062255968838	0	4.36474146898935	0.0610658906374143	1.97813501894814	3.66124460007104	0	3.65086577120915
77	25	pDC	0.0759419463137738	0	0.15835923852761	0.987900928838511	2.88082664108223	3.45792918582655	1.85483876932758	0.954715036576558	0.0400279326083312	2.54531469286479	0	3.56347400330518	5.12139502611295	1.14479951451206	0.413306322280906	0.0635675155305785	0	0	0	2.93356481645427	4.49197728651571	3.09843431513915	0	0	0.603514045702011	0.150176264179639	0.169967333968673	0	0	0	0	3.2847201225188	0	4.34529505409349	0.101939953996841	2.11519975068396	3.6313626801041	0	3.5968315074291
78	250	pDC	0.0755162849522556	0	0.136239817210169	0.953709043631077	2.85225882110866	3.40482602376687	1.84764246863772	0.879968704434777	1.05277674196851	2.62707240227598	0	3.85404642250654	5.1038651208641	1.11692181889582	2.40813705715083	0.0305948994034631	0	0	0	2.91107171341881	4.44882822304451	3.11246611033735	0	0	1.42298874601472	0.164981678095423	0.1673352735644	0	0	0	0	3.24952745062516	0	4.37034217357585	0.0614174416604445	2.13809156515753	3.64531174431311	0	3.62234809675108
79	2500	pDC	0.0826674086483176	0	0.154947906234824	0.945091036096219	2.99378113710624	3.50263425959633	1.88618988564973	0.982728594533752	1.31322830511287	2.64255332827206	0	3.98203623172317	5.13693529452017	1.13222809764164	2.5195320788354	0	0	0	0	2.93897030315639	4.49251415934246	3.08510336923655	0	0	1.54222914938832	0.171473713848346	0.161252558544413	0	0	0	0	3.29842445015193	0	4.41299680769635	0.0343898902504008	2.12163642857492	3.66965765388397	0	3.5710033233235
80	25000	pDC	0.0763670467788373	0	0.190881773024444	0.911879761548006	2.98444163042441	3.48449135859023	1.88168586147195	0.919668043468894	1.38375706000764	2.66919672238393	0	3.97918394573435	5.08819150469906	1.20985168065214	2.49827880059466	0	0	0	0	2.94085099939769	4.48822126516016	3.09677753550622	0	0	1.60467605530517	0.177619833170975	0.147553431086036	0	0	0	0	3.29250412866982	0	4.43138519595459	0.0745068196968911	2.12497892456967	3.69874560736333	0	3.58302221508814
81	0	basophils	2.28237218534531	0	0.113314977002709	0.341378729211467	1.19760403325621	2.0353639073428	1.00767126689019	0	0	0	1.21382716295731	0.239974782264865	4.3989828105475	0.472984069709448	0	0.50253949207946	0	0	1.23992332449368	0.1107760929992	0.0500580706665469	0	0	0	0.554123814053169	0.60783686279543	0.152745840491942	0	0	0	0	1.30676663413239	0	3.9325119923992	0.136824584033353	3.12894818207103	3.70912139560053	0	0
82	25	basophils	2.18401900755929	0	0.130429813122548	0.453930707824863	1.57303950646398	2.21412628459182	1.13255652954301	0	0	0	1.26157988947031	1.23547584301401	4.47113632547723	0.258735818727645	0.0446035661689325	0.555996214031402	0	0.060340662804315	1.46079743107081	0.201646153098656	0.0793801932696316	0	0	0	1.08009325704478	0.829917904448398	0.151187087225017	0	0	0	0	2.1591141548415	0	4.0461318352177	0.200278883039952	3.27287637663997	3.74362081814005	0	0
83	250	basophils	2.03578633216414	0	0.13959909268924	0.461487109059954	1.38756013343007	2.15781494742684	1.17489475806153	0	0.458455265334255	0	1.14850294384765	1.73584031883389	4.51037810541599	0.275742262136846	1.76166681015214	0.540996477850571	0	0	1.47385027983294	0.186429664171367	0.116672447329353	0	0	0	1.78876533571681	0.839853570556554	0.139128324740523	0	0	0	0	2.10156598127254	0	4.06163526971109	0.0965100222011419	3.38978577818277	3.58280387074735	0	0
84	2500	basophils	2.44419822944598	0	0.205542187058898	0.481529085720144	1.51136268153068	2.27689865683488	1.38204645734296	0	0.594838325135675	0	1.14921692089296	2.17548959944583	4.44984639920254	0.356418458107151	2.21581806814854	0.44389052821704	0	0	1.46559629897846	0.130634194434858	0.0775712917571314	0	0	0	2.04409571161047	0.801780160209808	0.174834013729283	0	0	0	0	2.32404151084512	0	4.18090114346891	0.0276897553820121	3.31429948873854	3.5446197229754	0	0
85	25000	basophils	2.22663130899824	0	0.0677848050432778	0.413053232545825	1.47878059366793	2.20796399842916	1.38774126442404	0	0.671348765195505	0	1.17517756225115	2.03199117782545	4.47421151432251	0.318098583753884	2.24369110943892	0.431377890241859	0	0	1.38161454452377	0.105756253939995	0.0639070703288728	0	0	0	1.98911124708069	0.777997389420741	0.101481639127243	0	0	0	0	2.32715220797128	0	4.19976350916012	0.107736763712036	3.24718523899573	3.57429753549861	0	0
86	0	unknown	0.087098635519848	0.565063455922719	0.181838777259984	0.983704193861091	2.16501235732579	3.2407816761888	1.7275688340348	0.440527025172844	0	1.06963711628728	2.3886682162607	0.98873438879171	0.287194185142466	1.78896866814276	0	3.80312145179215	0.0456929454193892	0.135268369190324	1.93385187798385	1.14239574135925	2.74877415880177	0.641474549932762	0	0	0.443647850892722	2.82738395173109	0.295721140601453	0	0	0.275458952888484	0	3.10444581424352	0	4.82195769551077	0.0208755008373828	2.0627337366004	3.87270708807482	0	0.114495722810473
87	25	unknown	0.0923547118068672	1.25312315897312	0.239684355109353	1.16506338432566	2.5346411138813	3.39209810261887	2.19554639698318	0.398438099089626	0.0432686838459399	1.74808568927268	2.61638224846909	2.64106852179112	0.457409850539179	1.58624391894228	0	3.6723885610682	0.0400362221602609	0.160485522491574	2.43939832318256	1.17205261519988	3.09727023333904	0.96470028695531	0	0	0.630645169513366	3.22430147515707	0.26101327507731	0	0	0.156718854046031	0.0301094199442879	3.20264874075225	0	4.93070603743803	0.0286338343884968	2.41965265690419	3.942034678427	0	0.0684513984640286
88	250	unknown	0.0963006867077911	1.18606838757398	0.185376263669081	1.10192928129426	2.41366711031242	3.27304087997974	1.97059783267933	0.337762751493222	0.555215463639703	1.43496516229182	2.60196855567276	3.62212473555368	0.379868435807957	1.49036330795181	2.05496656876872	3.74959421883041	0.0574880813573799	0.139029244104217	2.40402991381196	1.17321294889062	3.00960063503985	0.960577461221582	0	0	1.10494280429499	3.15474949112954	0.271764275628655	0	0	0.184340956590611	0.0312458810949487	3.12076306701892	0	4.9132964436142	0.0169759449537719	2.37934284921371	3.84063035726043	0	0.0591170783145556
89	2500	unknown	0.0833978891051738	0.997667658792962	0.184545652010826	1.08835629404278	2.55702906623756	3.27218084860349	1.92359303087354	0.325426667785806	1.67926216118693	1.16105823155875	2.47221958614243	4.00211691061479	0.359618585449237	1.45485971967304	3.02712528366245	3.81190248866493	0.0328176745138112	0.117485289396072	2.10056683809037	1.22594981220117	2.84939777241143	0.783106285345312	0	0	1.86758641158682	3.03978870675973	0.253444181332049	0	0	0.255976355641169	0.00743753088001082	3.15077268187427	0	4.97053651462399	0.0129150793729792	2.25002193058016	3.87278995706677	0	0.0926112348137917
90	25000	unknown	0.103870607136562	0.874656413902084	0.156902158338035	1.05198886567365	2.50360196530278	3.29549821677189	1.83310922263932	0.319784490171194	1.7169870799115	1.04899840322528	2.37517128276037	3.93870953841122	0.34760114542391	1.55267669774826	2.99173054634713	3.86610054329244	0.0390562757743459	0.109653779325562	1.98970239913336	1.20614189388743	2.90820593668725	0.733321803341593	0	0	1.90031649383491	2.93724770166119	0.266924580517048	0	0	0.357599837873088	0.0217167115138124	3.12571768723178	0	4.96749469217184	0.0213971978707601	2.28118015963596	3.83890975739713	0	0.0841565944368488
