## Supplementary Table 2 for "Single-cell analysis of signalling and transcriptional responses to type I interferons"

	naive CD4+ T	CM CD4+ T	naive CD8+ T	effector CD8+ T	CM CD8+ T	EM CD8+ T	MAIT	CD56 hi NK	CD56 lo NK	B cells	plasmablasts	classical monocytes	alt/int monocytes	cDC1	cDC2	pDC	basophils	unknown
0	8774	7238	16841	2443	260	1516	3475	2554	14896	9161	556	27692	5239	106	1469	1121	268	2281
25	4607	4005	10261	1139	159	772	1903	1384	8039	5318	426	18340	3535	50	966	742	166	1712
250	5737	4824	11951	1462	161	963	2323	1838	10163	6580	420	22002	3938	58	1041	822	189	1915
2500	8478	7017	16241	1887	210	1252	3475	1805	10823	7353	431	20911	3945	52	1066	887	162	2141
25000	6889	6756	13837	1750	231	1208	3536	1861	11239	6777	460	20123	3908	57	1090	894	188	1796
