## Supplementary Table 4 for "Single-cell analysis of signalling and transcriptional responses to type I interferons"

	naive CD4+ T	CM CD4+ T	EM CD4+ T	naive CD8+ T	effector CD8+ T	CM CD8+ T	EM CD8+ T	MAIT	CD56 hi NK	CD56 lo NK	B cells	plasmablasts	classical monocytes	alt/int monocytes	cDC1	cDC2	pDC	basophils	unknown
unstim	55996	28417	1635	27118	19411	1367	9326	667	1577	32082	17213	506	31811	5621	285	4300	2552	2348	8433
ifna1	44589	21848	1208	22585	14430	1093	6919	578	1389	26656	13197	339	28720	4734	227	3635	2078	1746	6283
ifna2a	43786	21481	1214	23196	14092	1070	7156	600	1427	25964	14366	366	27791	4939	249	3677	2391	1638	6187
ifna2b	47270	23873	1346	23633	15135	1146	7215	624	1419	27138	14297	374	34287	4949	228	3982	2341	1815	6559
ifna4	46214	22817	1277	23448	16016	1067	7542	638	1491	27820	13112	332	28487	5039	239	4031	2343	1766	6523
ifna5	38689	19778	1187	19840	13932	975	6563	547	1315	24739	12988	306	24598	4616	214	3443	2099	1570	5632
ifna6	50729	26399	1569	24907	18070	1250	8608	655	1600	30955	17698	434	37667	5755	248	4312	2733	2210	7634
ifna7	50597	25830	1425	24982	17732	1131	8249	656	1688	30295	15727	389	33676	5314	255	4321	2410	2051	7362
ifna8	52066	26831	1549	26309	18149	1317	8436	685	1737	31384	15869	412	35251	5468	274	4192	2394	2094	7549
ifna10	47117	23678	1333	24183	15461	1144	7693	618	1552	27571	14590	330	34559	5199	247	3992	2372	1692	6471
ifna14	43364	22613	1247	23099	13250	1092	7271	582	1251	23511	13387	383	20618	4937	223	3261	2152	1542	6168
ifna16	43191	22599	1271	21420	15609	1079	7442	607	1437	26813	13617	351	28953	4761	229	3555	2051	1654	6421
ifna17	41033	21631	1120	21540	13291	975	6996	612	1407	24205	14452	336	27156	4659	208	3517	2161	1422	5872
ifna21	44652	23295	1293	22842	15817	1143	7495	611	1523	27702	14358	409	35947	5418	238	4044	2408	1794	6540
ifnb	47286	24776	1427	24304	17450	1182	8068	668	1605	29651	15724	356	34474	5202	242	3967	2320	1870	6920
ifnw	21065	10321	668	9813	7758	468	3723	277	662	12677	6496	110	6369	1370	47	1088	688	680	3045
