## Supplementary Table 6 for "Single-cell analysis of signalling and transcriptional responses to type I interferons"

	naive CD4+ T	CM CD4+ T	EM CD4+ T	naive CD8+ T	effector CD8+ T	CM CD8+ T	EM CD8+ T	CD8+ T	MAIT	CD56hi NK	CD56lo NK	NK	B cells	plasmablasts	classical monocytes	int monocytes	alt monocytes	cDC	pDC	basophils	unknown
unstim	31285	31031	7143	5110	25960	583	465	16059	24044	729	39753	1055	18875	537	9005	1143	3017	943	2221	655	992
ifna1_25U	28920	28229	6705	4218	24885	492	492	15041	23521	670	36944	1094	16632	533	8012	919	2416	774	1685	629	879
ifna1_250U	31078	29036	6740	4786	25099	564	502	15598	23948	688	38672	1068	17395	542	8879	902	2345	808	1496	650	970
ifna1_2500U	34461	32271	7727	5383	27167	663	519	16835	24993	771	39408	1052	18229	525	9161	869	2043	795	1412	743	1071
ifna2a_25U	26070	24820	6030	4179	21507	471	418	13448	20370	584	32182	892	15286	453	6859	910	2273	672	1369	527	826
ifna2a_250U	28818	26694	6395	4547	22973	518	406	13984	21432	658	34117	994	15894	518	7481	847	2067	749	1424	634	919
ifna2a_2500U	30702	28372	6635	4816	23190	496	498	14688	22240	709	36607	1078	17170	471	9615	915	2330	787	1571	694	876
ifna10_25U	27966	26626	6524	4419	23517	479	470	14060	22240	606	36127	925	16858	491	7673	946	2413	752	1599	617	842
ifna10_250U	29120	27492	6374	4646	22920	542	443	13916	21899	714	35063	1014	16337	491	8984	904	2127	708	1373	669	854
ifna10_2500U	35207	32524	8197	5184	27770	629	520	17420	25777	789	41641	1183	18792	539	9996	981	2244	774	1475	860	1089
ifnb_25U	29143	27181	6385	4578	22673	521	377	14049	21005	653	33534	978	16116	521	6560	829	2205	730	1326	686	902
ifnb_250U	28130	25672	6209	4519	21213	478	463	13170	20472	621	33277	976	16120	481	7190	892	2160	788	1487	635	855
ifnb_2500U	34094	31601	7882	5279	26313	624	520	16345	24637	800	40008	1239	18069	570	8729	916	2033	694	1469	790	1052
ifnw_25U	27169	25590	5878	4179	21207	501	368	13262	19958	600	32067	863	16044	442	7801	836	2032	750	1489	658	799
ifnw_250U	29168	27501	6368	4707	21648	501	442	13685	20093	641	32571	1022	15702	481	8206	835	1706	712	1271	685	900
ifnw_2500U	32391	30645	7416	4834	25299	545	467	15781	22845	788	37540	1200	17461	511	9465	983	2173	818	1314	810	1055
