## Supplementary Table 8 for "Single-cell analysis of signalling and transcriptional responses to type I interferons"

	CM CD4+ T	EM CD4+ T	naive CD8+ T	effector CD8+ T	CM CD8+ T	MAIT	CD56 hi NK	CD56 lo NK	B cells	plasmablasts	classical monocytes	alt/int monocytes	cDC	pDC	myeloid	basophils	unknown
unstim	83756	13114	7087	44502	1100	24557	2305	27600	19766	375	11232	739	647	770	10011	4766	8803
ifna1_25U	84715	13730	6977	43849	1014	24119	2551	27024	20590	507	15276	1193	855	1902	5562	4950	9438
ifna1_250U	69243	10765	5725	35883	859	20205	1991	22797	17965	510	16396	2540	856	1504	1934	3895	7035
ifna1_2500U	76270	11537	6328	37758	1011	20717	2203	23709	19781	480	19541	4120	897	1364	830	3982	7622
ifna2a_25U	86877	12981	7105	45167	1196	24391	2420	27682	23059	599	16955	2495	1041	1823	4548	5231	8155
ifna2a_250U	73614	11531	6256	37504	975	20526	1955	23599	21579	528	19734	4382	1030	1536	1244	4133	7059
ifna2a_2500U	67000	11475	5469	33965	882	18240	1721	21283	18491	469	19487	4677	874	1189	248	3584	8028
ifna10_25U	78666	12540	6565	40080	1005	22241	2201	26419	21770	597	19742	3733	939	1633	1720	4615	7079
ifna10_250U	78333	11707	6849	37977	1092	20890	2072	24389	21733	609	21850	5110	990	1552	460	4194	8326
ifna10_2500U	48092	7387	4157	23661	744	12923	1341	14534	13116	381	15289	3574	702	902	165	2540	5913
ifnb_25U	75955	11998	6455	38016	1123	21231	2024	24493	21159	554	20610	6032	889	1508	427	4246	7573
ifnb_250U	88364	12706	7461	43001	1503	22853	2487	25096	21995	585	25070	6202	1120	1535	280	5338	10409
ifnb_2500U	76282	10968	6322	37774	1328	19822	2097	20999	18059	541	19995	5171	952	1333	199	4411	8250
ifnw_25U	76964	11565	6586	38109	1020	21418	2362	23705	20670	518	18198	4118	977	1292	921	4567	7939
ifnw_250U	76764	11979	6583	38276	1039	21128	2056	24106	20825	539	21873	4967	1037	1464	480	4232	8004
ifnw_2500U	48427	7483	4190	23357	753	12869	1348	14929	14052	339	17126	4405	731	1132	234	2451	6333
