## Supplementary Table 12 for "Single-cell analysis of signalling and transcriptional responses to type I interferons"

all_isgs
PADI2
MICB
THBD
SERPINE1
CD9
SLC1A1
EIF3L
MT1H
STEAP4
IMPA2
UPP2
MKX
ARG2
ALDH1A1
GEM
RNASE4
STARD5
SLC16A1
PABPC4
CCL4
C1S
CTCFL
RPL22
AKT3
RAB27A
LIPA
DDIT4
CYP1B1
SSBP3
FLT1
CX3CL1
PFKFB3
IL17RB
CCL5
NRN1
LEPR
ULK4
CCDC92
RNF24
CRY1
CPT1A
PXK
SAMHD1
IFNGR1
AQP9
S100A8
GALNT2
COMMD3
MTHFD2L
ENPP1
MAP3K5
DDX3X
LGALS3
ARNTL
AHNAK2
IGFBP2
CD163
PLEKHA4
SMAD3
PUS1
NUP50
LGMN
GAK
PMM2
PNRC1
NPAS2
ERLIN1
RBM25
EPAS1
FCGR1A
PDK1
IL6ST
TNFRSF10A
NCOA3
TLK2
ATP10D
GPX2
ODC1
MAX
MT1G
PSMB8
TNFAIP3
HLA-C
PTMA
CXCL9
DCP1A
BCL3
MAP3K14
FKBP5
HK2
MAB21L2
MT1X
CES1
ANGPTL1
B4GALT5
SLC15A3
CEBPD
HLA-F
CCND3
SQLE
MAFB
CD74
CLEC2B
NOD2
JUNB
TIMP1
MAFF
SIRPA
SNN
HEG1
FNDC3B
TXNIP
EXT1
IRF1
SLC25A30
ETV6
TAGAP
HLA-E
ZNF385B
MT1F
STAT3
AMPH
BTN3A3
GLRX
GK
OPTN
TMEM51
SLFN5
RASSF4
ELF1
LMO2
OGFR
GZMB
ARHGEF3
RIPK2
PSMB9
GBP2
SPTLC2
SERPINB9
NCF1
APOL3
PIM3
CLEC4D
ANKFY1
SLC25A28
BUB1
NFIL3
P2RY6
IFI30
TCF7L2
APOL2
TAP1
EHD4
MS4A4A
MCL1
C4orf33
SOCS2
TAP2
GTPBP2
CLEC4E
B2M
ACSL1
PRKD2
NDC80
RBCK1
IRF2
SPSB1
PMAIP1
BLVRA
GTPBP1
MYD88
GBP3
GCA
CASP7
TRIM38
HLA-G
TFEC
BAG1
TRIM14
TRIM34
NAPA
SCARB2
KIAA0040
ADAR
N4BP1
FUT4
TMEM140
TYMP
APOL6
SECTM1
CCL2
MCOLN2
CD69
GJA4
LRG1
IL15
JAK2
TLR7
IL15RA
MASTL
UNC93B1
RASGEF1B
BLZF1
ADAMDEC1
RNF19B
MARCKS
VAMP5
RGS1
PHF11
GBP5
TRAFD1
TRIM21
CHMP5
SCO2
IRF9
TLR3
CCR1
TRIM25
APOL1
PPM1K
IFI16
CFB
STAT2
STAP1
TRIM5
LAP3
GCH1
GBP4
CDKN1A
ABLIM3
SP110
PI4K2B
STAT1
PML
HPSE
NMI
BST2
UBE2L6
DTX3L
TREX1
CD274
TDRD7
LGALS9
DYNLT1
FBXO6
TNFSF13B
SOCS1
HSH2D
GBP1
ZBP1
PARP12
LAMP3
IFITM2
ABTB2
IFIT5
TNFAIP6
DUSP5
ADM
PNPT1
DDX60
ISG20
BATF2
FFAR2
PRAME
IRF7
ANKRD22
AIM2
ATF3
C15orf48
DDX58
IFI35
CCNA1
DHX58
LY6E
MSR1
IFIH1
RTP4
CD38
OAS2
HERC6
XAF1
IFITM1
ETV7
EIF2AK2
SAMD4A
MX2
PLSCR1
EPSTI1
CD80
IDO1
TNFSF10
OASL
IL1RN
CCL19
MT1M
CXCL10
IFI44
SERPING1
BCL2L14
OAS3
MX1
OAS1
IFITM3
DEFB1
GMPR
IFIT2
USP18
IFI6
ISG15
APOBEC3A
IFIT3
CXCL11
RSAD2
CCL8
IFI44L
HESX1
IFIT1
PDGFRL
HES4
IFI27
RTCB
NAMPT
MCUB
VMP1
TMEM255A
G6PC1
ANXA2R
LINC01554
PLIN2
GPAT3
CMAHP
CDK17
MVB12B
WARS1
DEPP1
YBX3
NT5C3A
RNF213
IFNLR1
RNF114
TENT5C
FZD5
GPATCH11
ALYREF
JADE2
CSRNP1
GBA1
CYTH1
SUN2
PLAAT4
IL1R1
TMEM268
CMTR1
FAM241A
WHAMM
CGAS
RETREG1
MYOF
TENT5A
GLIPR2
CDK18
NOS2
ZBTB21
CRP
VEGFC
CREB3L3
FNDC4
SAA1
TBX3
PPIAP10
ST3GAL4
LPCAT1
LINC01138
NEURL3
GBA3
HELZ2
SPATS2L
YLPM1
ZC3HAV1
