## Supplementary Table 17 for "Single-cell analysis of signalling and transcriptional responses to type I interferons"

CATGATTGGCTC	DNGR1
TCTCAGACCTCCGTA	CD14
TGCAATTACCCGGAT	CD45
TACGCCTATAACTTG	CD11c
GACAAGTGATCTGCA	CD11b
TCAATCCTTCCGCTT	CD45RA
AATAGCGAGCAAGTA	HLADR
TGTTCCCGCTCAACT	CD4
CTGGGCAATTACTCG	CD19
TTCTGGGTCCCTAGA	CD20
TCCTTTCCTGATAGG	CD56
CTCCGAATCATGTTG	CD45RO
GCACTCCTGCATGTA	CD27
GAGCTACTTCACTCG	CD1c
CTTCACTCTGTCAGG	CD123
CTCATTGTAACTCCT	CD3
GTACGCAGTCCTTCT	CD161
AGCTTACCTGCACGA	CCR4
GCGATGGTAGATTAT	CXCR3
GCTGCGCTTTCCATT	CD8a
AAGTTCACTCTTTGC	CD161
